# RNA and protein are not interchangeable in single-cell spatial multi-omics

**DOI:** 10.64898/2026.10.05.756660

**Authors:** Sergi Cervilla, Daniela Grases, Noelia Montesdeoca, Albert Font, Maria Fernández-Saorin, Olatz Etxaniz, Juan Carlos Pardo, Maria Ochoa-de-Olza, Mariona Figols, Nuria Sala-González, Claudia Fina, Maria Rodriguez, Juan P de Torres, Maria D Lozano, Luis M Montuenga, Carlos de Andrea, Rubén Pio, Vicenç Ruiz de Porras, Eduard Porta-Pardo

## Abstract

Spatial transcriptomics is increasingly used to infer cellular phenotypes, molecular interactions, and functional tissue organization from RNA, although most of these biological processes are ultimately mediated by proteins. Here, we directly tested the interchangeability of spatial RNA and protein measurements using paired Xenium profiling of 21 matched targets across ∼1.8 million cells from primary lung adenocarcinoma and metastatic castration-resistant prostate cancer. After accounting for marker- and dataset-specific protein background, we quantified concordance at multiple levels, including single-cell detection, expression magnitude, cell-type distribution, patient-level abundance, and spatial organization. Agreement at single-cell level was strongly marker-dependent. Canonical lineage markers generally showed concordant RNA and protein patterns, whereas several molecules, including in our study PD-1, PD-L1, and LAG-3, showed little concordance across modalities. Importantly, spatial organization remained substantially more discordant between modalities than overall abundance, indicating that spatial biomarkers are not directly transferable across modalities. Together, our results show that spatial RNA and protein measurements provide largely overlapping information for lineage markers and overall abundance, but can diverse for specific molecules and for higher-order spatial features, where the two layers provide complementary rather than equivalent readouts. These findings provide practical guidance on when spatial transcriptomic readouts can be interpreted as proxies for protein and when orthogonal protein validation is advisable.
