## Supplemental Tables for "RNA and protein are not interchangeable in single-cell spatial multi-omics"

### Sheet: contents
	Title	Description
Table S1	QC metrics and sample information	Sample information and quality control metrics for the spatial multi-omics dataset. Columns: the unique tissue sample identifier (sample_id), the assigned patient number (patient_id), the cohort of origin (dataset), the tissue region captured by each LUAD TMA core (TMA_region; Tumor, Boundary or Stroma), the metastatic site of each mCRPC sample (met_region), the total number of cells per sample (…
Table S2	Cluster 10 DEG results	Differential expression test results between proliferative cluster (10) and all other cells. All tested genes are reported. Columns: the Wilcoxon Rank Sum test p-value (p_val), the average log2 fold-change between groups (avg_log2FC), fraction of cells expressing the gene in the group of interest (pct.1), fraction of cells expressing the gene in the outgroup (pct.2), the Bonferroni adjusted p-val…
Table S3a	LUAD cell type label harmonization	Cell type label harmonization for the LUAD dataset. The table reports the original cell type labels (fine_Label), the harmonized cell type to which they were assigned (coarse_Label) for cross-dataset comparison, the annotation column from which the original label was retrieved (source_column), and the dataset (dataset).
Table S3b	mCRPC cell type label harmonization	Cell type label harmonization for the mCRPC dataset. The table reports the original cell type labels (fine_Label), the harmonized cell type to which they were assigned (coarse_Label) for cross-dataset comparison, the annotation column from which the original label was retrieved (source_column), and the dataset (dataset).
Table S4	Protein background thresholds	Protein marker background thresholds. The intensity threshold (threshold_LUAD and threshold_mCRPC) applied to each protein marker (protein) to filter the raw signal.
Table S5	Expected positive/negative populations	Expected positive/negative populations in each protein. For each protein marker (protein), the harmonized cell types expected to express it (Positive) and expected to lack it (Negative). Multiple cell types are separated by semicolons.

### Sheet: Table S1
sample_id	patient_id	dataset	TMA_region	met_region	n_cells	n_counts	n_features
TMA1	1	LUAD	Boundary		10789	60	34
TMA7	1	LUAD	Stroma		6260	20	15
TMA8	1	LUAD	Tumor		13820	68	39
TMA98	1	LUAD	Tumor		13406	44	25
TMA13	2	LUAD	Boundary		10835	42	26
TMA19	2	LUAD	Stroma		6430	26	18
TMA9	2	LUAD	Tumor		12707	34	21
TMA25	3	LUAD	Boundary		8180	64	36
TMA31	3	LUAD	Stroma		4270	19	14
TMA10	3	LUAD	Tumor		12433	65	32
TMA100	3	LUAD	Tumor		21314	46	28
TMA37	4	LUAD	Boundary		12992	65	33
TMA43	4	LUAD	Stroma		7628	23	16
TMA49	5	LUAD	Boundary		6475	23	16
TMA12	5	LUAD	Tumor		10403	30	19
TMA102	5	LUAD	Tumor		9634	22	15
TMA61	6	LUAD	Boundary		18110	55	33
TMA67	6	LUAD	Stroma		4861	37	25
TMA14	6	LUAD	Tumor		17048	75	40
TMA73	7	LUAD	Boundary		5312	46	28
TMA79	7	LUAD	Stroma		3539	42	27
TMA85	8	LUAD	Boundary		11966	50	25
TMA2	8	LUAD	Stroma		4159	38	24
TMA3	9	LUAD	Boundary		8182	46	28
TMA4	9	LUAD	Stroma		1771	33	22
TMA17	9	LUAD	Tumor		18553	70	38
TMA107	9	LUAD	Tumor		18679	31	20
TMA5	10	LUAD	Boundary		6415	42	26
TMA6	10	LUAD	Stroma		4556	49	30
TMA108	10	LUAD	Tumor		14648	94	46
TMA20	11	LUAD	Tumor		12297	93	45
TMA77	11	LUAD	Boundary		14798	64.5	38
TMA78	11	LUAD	Stroma		8491	33	23
TMA110	11	LUAD	Tumor		12970	70	36
TMA80	12	LUAD	Boundary		7068	44	28
TMA81	12	LUAD	Stroma		5176	31	21
TMA111	12	LUAD	Tumor		17957	60	31
TMA22	13	LUAD	Tumor		12707	94	43
TMA82	13	LUAD	Boundary		3942	50	28
TMA112	13	LUAD	Tumor		11892	89	41
TMA86	14	LUAD	Stroma		1832	51	30
TMA23	14	LUAD	Tumor		8127	102	41
TMA84	14	LUAD	Boundary		8731	75	40
TMA113	14	LUAD	Tumor		8440	125	48
TMA26	16	LUAD	Tumor		12811	93	38
TMA89	16	LUAD	Boundary		3762	102	44
TMA116	16	LUAD	Tumor		13504	82	39
TMA91	17	LUAD	Boundary		4436	31	21
TMA97	17	LUAD	Stroma		10251	39	26
TMA117	17	LUAD	Tumor		9526	112	48
TMA118	18	LUAD	Tumor		17299	78	35
TMA29	19	LUAD	Tumor		8036	109	46
TMA115	19	LUAD	Boundary		6387	25	17
TMA119	19	LUAD	Tumor		9675	77	36
TMA30	20	LUAD	Tumor		13023	127	53
TMA127	20	LUAD	Boundary		14451	67	37
TMA133	20	LUAD	Stroma		2057	37	22
TMA120	20	LUAD	Tumor		14789	85	42
FISPLAT2	21	mCRPC		Lymph	20474	158	61
FISPLAT5	22	mCRPC		Bone	41787	80	41
FISPLAT7	23	mCRPC		Local	149087	132	52
FISPLAT8	24	mCRPC		Liver	40170	241	73
FISPLAT9	25	mCRPC		Local	24018	189	71
FISPLAT18	26	mCRPC		Local	121630	151	54
FISPLAT22	27	mCRPC		Local	70555	79	40
FISPLAT26	28	mCRPC		Central Nervous System	134723	146	55
FISPLAT28	29	mCRPC		NA	285614	267	72
FISPLAT29	30	mCRPC		Subcutaneous abdominal	267666	198	60
FISPLAT30	31	mCRPC		Liver	37553	64	35

### Sheet: Table S2
p_val	avg_log2FC	pct.1	pct.2	p_val_adj	gene
0	4.89527	0.616	0.047	0	MKI67
0	3.79752	0.581	0.084	0	STMN1
0	4.98822	0.455	0.028	0	CDK1
0	4.78886	0.393	0.027	0	UBE2C
0	4.82624	0.381	0.021	0	CENPF
0	3.00859	0.215	0.024	0	ORC6
1.11485e-264	2.46068	0.515	0.15	4.23643e-262	TUBA1B
1.57459e-207	2.28528	0.38	0.1	5.98344e-205	TUBB
6.1207e-148	2.29785	0.172	0.031	2.32587e-145	CDKN2C
1.61757e-142	1.65271	0.341	0.105	6.14675e-140	MIS18BP1
1.93364e-90	1.46824	0.229	0.071	7.34783e-88	CDK2
2.83564e-76	1.01308	0.527	0.296	1.07754e-73	EPCAM
7.8353e-57	0.708784	0.495	0.277	2.97741e-54	CEACAM6
5.1045e-48	0.690764	0.539	0.332	1.93971e-45	CCND1
1.92428e-47	0.800298	0.356	0.185	7.31225e-45	MET
3.89064e-46	0.702648	0.443	0.254	1.47844e-43	SDC1
1.40804e-45	0.428668	0.847	0.759	5.35056e-43	ACTB
4.52899e-44	0.696896	0.3	0.147	1.72102e-41	EGFR
1.05724e-42	0.728756	0.336	0.175	4.0175e-40	TP53
1.47984e-40	0.619449	0.546	0.358	5.6234e-38	CD47
3.3706e-39	0.594141	0.291	0.146	1.28083e-36	ERBB3
3.86822e-39	0.600154	0.294	0.146	1.46992e-36	CEACAM8
6.11272e-39	0.734249	0.219	0.099	2.32283e-36	CDK4
2.14567e-38	0.552529	0.522	0.334	8.15354e-36	ICAM1
6.54813e-36	0.544712	0.468	0.288	2.48829e-33	ANXA1
1.76832e-35	1.67857	0.07	0.018	6.71962e-33	CDKN2D
5.09887e-35	-1.4818	0.214	0.371	1.93757e-32	A2M
3.3345e-33	0.613199	0.316	0.173	1.26711e-30	PRDX4
1.09317e-32	0.85137	0.17	0.075	4.15404e-30	CXCL14
1.29004e-32	0.527112	0.357	0.204	4.90214e-30	ARPC3
1.34644e-28	0.722936	0.164	0.074	5.11646e-26	LY6E
4.9392e-28	0.825937	0.193	0.094	1.87689e-25	NCEH1
6.63516e-28	0.580777	0.222	0.114	2.52136e-25	ISG15
2.0022e-27	0.494647	0.319	0.184	7.60838e-25	ERBB2
1.73782e-26	0.504297	0.206	0.103	6.6037e-24	CEACAM1
2.67233e-26	0.435124	0.303	0.172	1.01548e-23	ARPC5
3.48128e-24	0.358061	0.263	0.148	1.32288e-21	CDK12
1.79068e-23	0.372603	0.291	0.17	6.8046e-21	TXLNA
3.45231e-23	1.2674	0.079	0.029	1.31188e-20	EGF
2.9654e-22	0.842341	0.178	0.093	1.12685e-19	AREG
4.6144e-22	0.363956	0.449	0.308	1.75347e-19	VEGFA
5.83501e-22	0.25318	0.258	0.148	2.2173e-19	ARID1A
1.08534e-21	0.264158	0.308	0.185	4.1243e-19	NF1
3.43891e-21	0.22528	0.175	0.09	1.30678e-18	FAS
1.40399e-20	-0.877128	0.291	0.401	5.33516e-18	IGFBP7
8.72018e-19	0.421753	0.246	0.147	3.31367e-16	PSMB10
1.16958e-17	0.191898	0.321	0.204	4.44442e-15	SSR4
1.23577e-17	0.198062	0.258	0.158	4.69594e-15	MX1
8.86654e-17	0.630377	0.088	0.039	3.36928e-14	ID1
1.16141e-16	0.398731	0.254	0.157	4.41336e-14	KRAS
2.77029e-16	-2.01016	0.055	0.135	1.05271e-13	ITGA1
9.25145e-16	0.322664	0.202	0.119	3.51555e-13	IL18
2.7753e-15	-0.967004	0.258	0.349	1.05461e-12	LUM
4.32311e-15	0.410443	0.104	0.051	1.64278e-12	RNF43
4.61747e-15	-0.773284	0.192	0.289	1.75464e-12	SPARC
7.18703e-15	-1.27561	0.103	0.187	2.73107e-12	SPARCL1
1.62996e-14	0.313113	0.239	0.15	6.19385e-12	C1QBP
5.05244e-14	0.429831	0.189	0.114	1.91993e-11	JUN
1.16106e-13	0.192526	0.516	0.384	4.41201e-11	PTEN
3.0329e-13	0.114302	0.348	0.238	1.1525e-10	IFNAR1
4.46077e-13	0.209079	0.229	0.145	1.69509e-10	CDKN1B
4.71764e-13	0.172939	0.308	0.206	1.7927e-10	AKT1
9.54794e-12	0.485734	0.177	0.11	3.62822e-09	SYK
1.70813e-11	0.533228	0.05	0.021	6.49088e-09	CDKN2A
2.40472e-11	-1.43507	0.174	0.241	9.13795e-09	C1S
3.22047e-11	-0.962113	0.172	0.248	1.22378e-08	DCN
4.29505e-11	0.181889	0.153	0.093	1.63212e-08	RB1
4.77202e-11	0.149745	0.148	0.089	1.81337e-08	IL1RAP
6.03894e-11	-1.98889	0.043	0.099	2.2948e-08	PLVAP
6.72971e-11	0.121075	0.507	0.387	2.55729e-08	NOTCH2
1.05158e-10	0.367635	0.101	0.056	3.99602e-08	IRF5
1.1172e-10	-1.06572	0.123	0.192	4.24536e-08	MGP
8.42091e-10	-1.84441	0.084	0.142	3.19994e-07	IL7R
1.00855e-09	-0.335084	0.316	0.221	3.83247e-07	LAMP3
1.80305e-09	-1.60675	0.068	0.123	6.85161e-07	RGS5
1.92868e-09	-2.37715	0.035	0.082	7.32899e-07	DMBT1
2.16705e-09	0.163257	0.692	0.59	8.2348e-07	HLA-B
4.85129e-08	-1.3167	0.137	0.192	1.84349e-05	FLT1
1.71146e-07	0.403588	0.116	0.073	6.50354e-05	CXCL16
2.09314e-07	-1.25057	0.056	0.1	7.95392e-05	CXCL12
5.54438e-07	-0.338294	0.234	0.164	0.000210686	TMPRSS2
1.04064e-06	0.25365	0.079	0.047	0.000395441	CCL28
1.16846e-06	-2.67298	0.028	0.061	0.000444014	CD3E
1.27584e-06	-1.43251	0.048	0.086	0.000484817	CD2
1.33989e-06	-1.12571	0.204	0.246	0.000509158	C1R
1.68773e-06	-1.33878	0.042	0.078	0.000641339	PDGFRA
3.72895e-06	-3.34599	0.013	0.039	0.001417	IGHM
4.50422e-06	-1.84435	0.02	0.048	0.0017116	CXCR4
1.26605e-05	-0.168426	0.123	0.084	0.004811	FKBP11
2.09796e-05	-2.70434	0.017	0.041	0.00797224	IL2RB
2.20462e-05	-2.27345	0.025	0.053	0.00837755	IGHGP
2.48588e-05	-0.287838	0.155	0.111	0.00944633	IFIT3
4.37645e-05	-1.73723	0.013	0.034	0.0166305	IGHG4
4.52127e-05	-0.225653	0.238	0.178	0.0171808	CD276
4.65991e-05	-0.239594	0.525	0.421	0.0177077	ACTA2
4.66033e-05	-11.7134	0	0.014	0.0177092	CD79A
6.33457e-05	-3.21719	0.023	0.047	0.0240713	CD8A
9.08103e-05	-0.160839	0.073	0.047	0.0345079	RORC
9.77549e-05	-3.13086	0.012	0.032	0.0371469	CD247
0.000120368	-0.878113	0.155	0.192	0.0457398	APOE
0.00015478	-2.29195	0.02	0.042	0.0588162	LTB
0.000215845	0.34724	0.034	0.019	0.0820209	CCL20
0.000253768	0.222739	0.113	0.082	0.0964317	COTL1
0.000253844	-0.169889	0.109	0.078	0.0964605	CD40
0.000283016	0.244004	0.138	0.104	0.107546	ITGAM
0.000286255	-3.35657	0.004	0.019	0.108777	MS4A1
0.000342502	0.756964	0.03	0.016	0.130151	PGA5
0.000437323	-0.167584	0.155	0.116	0.166183	IRF2
0.000447344	-0.185318	0.188	0.143	0.169991	SOS1
0.000534413	-0.294575	0.116	0.084	0.203077	VSIR
0.000586486	-1.11534	0.055	0.081	0.222865	IL2RG
0.000815506	-0.129219	0.153	0.116	0.309892	HIF1A
0.000873449	0.883769	0.037	0.022	0.331911	CD1C
0.000884626	0.319153	0.025	0.014	0.336158	CCL16
0.000949587	-0.340883	0.229	0.178	0.360843	KMT2C
0.00123009	-0.17341	0.068	0.047	0.467436	EPOR
0.00165238	-2.39275	0.02	0.037	0.627903	CD3D
0.00187911	-3.52452	0.003	0.014	0.714061	GZMK
0.00189407	-1.13819	0.008	0.022	0.719746	GZMA
0.00235722	-0.411265	0.031	0.018	0.895743	FCER1A
0.00237949	-0.842547	0.059	0.082	0.904205	PLA2G7
0.00249993	-1.45831	0.059	0.081	0.949974	SOCS2
0.00281552	-0.167967	0.045	0.03	1	ADAM28
0.00281991	-2.69269	0.007	0.019	1	IGLC3
0.00283067	-1.7788	0.032	0.051	1	IGHG3
0.00294844	-1.5746	0.007	0.019	1	CCL19
0.00310087	0.154387	0.189	0.151	1	MYD88
0.00397705	-2.71974	0.034	0.052	1	JCHAIN
0.00453994	-2.00473	0.023	0.039	1	CCL14
0.00462502	-1.60189	0.018	0.032	1	LCK
0.00484399	-0.163366	0.044	0.03	1	CD38
0.00485309	-0.843093	0.061	0.082	1	IQGAP2
0.00507974	0.417324	0.016	0.008	1	CX3CR1
0.00513905	-1.14005	0.16	0.18	1	SOCS3
0.00557282	-0.100645	0.378	0.309	1	STAT3
0.00677055	-0.325746	0.04	0.027	1	CENPV
0.00761512	-2.21327	0.014	0.027	1	KLRB1
0.00910418	-1.52436	0.01	0.021	1	TRAT1
0.00993963	0.168694	0.125	0.101	1	AIF1
0.0107548	-0.977651	0.019	0.032	1	CCL5
0.0108811	-1.10471	0.057	0.074	1	JAK3
0.0120632	0.306828	0.089	0.069	1	CTSS
0.0128536	-1.02769	0.047	0.033	1	FOS
0.0142521	-1.1687	0.078	0.097	1	IGHG1
0.0142976	-2.35732	0.019	0.031	1	KLRK1
0.0154334	-2.17644	0.009	0.019	1	CD27
0.0154886	-1.26796	0.136	0.155	1	IGKC
0.0164085	-0.440269	0.035	0.024	1	TFF3
0.0164866	-0.936855	0.099	0.118	1	MPEG1
0.017158	-1.96058	0.009	0.019	1	SAMD3
0.0180021	0.82071	0.01	0.005	1	FCER2
0.0187009	0.353821	0.032	0.022	1	CCR2
0.021022	-0.784492	0.071	0.089	1	C1QB
0.0228976	-0.778512	0.024	0.036	1	CTLA4
0.0256126	-0.575839	0.019	0.03	1	PDCD1LG2
0.0260246	-0.140477	0.112	0.091	1	MMP12
0.0298984	-1.51839	0.031	0.043	1	SPON2
0.0311782	-0.416677	0.206	0.226	1	VCAN
0.0336299	-1.75779	0.008	0.016	1	MMP9
0.034716	-0.301331	0.526	0.434	1	CTSD
0.0363448	-0.734519	0.061	0.047	1	GATA2
0.0369446	-0.598165	0.011	0.019	1	CD37
0.0369677	-1.18916	0.018	0.028	1	CXCL13
0.0392754	-0.813849	0.109	0.124	1	CD68
0.0437609	-0.743309	0.068	0.084	1	CCL2
0.0454818	-0.452123	0.231	0.193	1	JAK1
0.04739	-0.64277	0.027	0.019	1	DERL3
0.052084	-1.88486	0.008	0.014	1	MS4A2
0.0525577	0.126282	0.029	0.021	1	IRF4
0.0538526	-1.65261	0.037	0.049	1	ITGAE
0.0555985	0.131066	0.057	0.045	1	HPGDS
0.0589853	-1.12885	0.012	0.02	1	SOX17
0.0627343	-1.30456	0.038	0.049	1	TIGIT
0.0632844	-2.60097	0.024	0.033	1	CPA3
0.0642392	-2.27644	0.009	0.016	1	GZMH
0.0646687	-1.14136	0.03	0.021	1	TNFRSF13C
0.0743253	-0.267702	0.091	0.075	1	CORO1A
0.0761542	-0.881242	0.032	0.024	1	MUC5AC
0.0787872	-0.359784	0.03	0.022	1	ESR1
0.0811736	-0.403247	0.063	0.051	1	ID2
0.0824268	-1.69682	0.028	0.037	1	IGHG2
0.0888941	-0.473899	0.122	0.103	1	CSF1
0.090792	-1.55071	0.014	0.022	1	TNFRSF9
0.0910559	-0.118344	0.561	0.484	1	IFITM3
0.0920225	-0.198346	0.206	0.183	1	S100A9
0.0926031	-0.317976	0.09	0.104	1	FCGR3A
0.0930421	-0.593364	0.23	0.237	1	CD44
0.0930681	-0.674077	0.276	0.274	1	IL1R1
0.0959551	-1.48272	0.016	0.023	1	NKG7
0.101483	-0.113527	0.112	0.096	1	MCEMP1
0.103178	-1.77819	0.006	0.011	1	CTSW
0.103686	-0.874232	0.008	0.013	1	CCL8
0.108673	-0.818344	0.023	0.017	1	KLRF1
0.10904	-0.413433	0.118	0.101	1	FABP3
0.114073	-0.820519	0.09	0.101	1	ENTPD1
0.11563	-1.36289	0.02	0.027	1	CCR4
0.124288	-1.09134	0.028	0.036	1	FEZ1
0.126513	1.19797	0.013	0.009	1	IL5
0.13001	0.133872	0.02	0.015	1	IL23A
0.136257	-0.779195	0.039	0.048	1	CMKLR1
0.150318	-1.33051	0.016	0.022	1	CCL4
0.156419	-0.757629	0.025	0.019	1	SOCS1
0.157154	-0.582072	0.195	0.203	1	CD163
0.157236	-0.660347	0.021	0.016	1	CLEC10A
0.162124	-0.319939	0.239	0.209	1	TGFB1
0.162168	-0.54848	0.055	0.046	1	ID4
0.162503	-1.29826	0.012	0.017	1	CXCL10
0.164488	0.535591	0.014	0.01	1	CXCL2
0.170266	-0.985754	0.016	0.022	1	EGR3
0.171269	-0.8051	0.102	0.087	1	IRF1
0.173235	-1.23326	0.013	0.018	1	GZMB
0.174217	-2.14569	0.006	0.01	1	FCRL3
0.178308	0.467781	0.01	0.007	1	NCAM1
0.179313	-0.517184	0.11	0.122	1	IL10RA
0.18282	0.460747	0.02	0.015	1	TBX21
0.182859	-0.36361	0.075	0.064	1	NOD1
0.189083	-1.30585	0.01	0.007	1	EPO
0.197231	-1.54653	0.014	0.02	1	FOXP3
0.204335	-1.02752	0.026	0.032	1	STAT4
0.208707	-0.711043	0.094	0.103	1	TNFRSF1B
0.208947	-1.01354	0.04	0.033	1	SELL
0.211883	0.138592	0.019	0.014	1	CXCL6
0.213074	-1.05381	0.016	0.021	1	LILRA5
0.222247	-1.61472	0.01	0.014	1	MZB1
0.227052	-1.15436	0.034	0.028	1	LIF
0.232478	-1.82579	0.008	0.011	1	CD40LG
0.234533	-2.26389	0.017	0.022	1	CXCR6
0.236207	-0.521305	0.027	0.033	1	CDK6
0.237072	-0.319338	0.033	0.04	1	SLC1A3
0.239522	-1.35202	0.021	0.026	1	GPR171
0.242966	-0.124584	0.058	0.05	1	LILRB2
0.246081	-0.65167	0.018	0.014	1	IL2
0.260701	-0.126101	0.133	0.12	1	FCGR2A
0.265605	-0.7043	0.078	0.085	1	DGKA
0.278092	-0.125091	0.119	0.106	1	FCGR2B
0.279022	-0.53333	0.2	0.176	1	NOTCH1
0.281454	-0.173634	0.016	0.013	1	SPIB
0.281688	-1.72998	0.047	0.053	1	KIT
0.284569	-1.4036	0.01	0.014	1	CCR6
0.286736	-0.716098	0.02	0.024	1	CD274
0.289624	-0.150046	0.084	0.076	1	CSF1R
0.290369	-0.642434	0.022	0.018	1	CCL7
0.293903	-0.886162	0.044	0.05	1	CTSL
0.312949	-0.674268	0.048	0.054	1	IL2RA
0.315049	-0.426646	0.136	0.121	1	IL4R
0.318157	-1.27505	0.05	0.056	1	FCMR
0.323312	-1.93182	0.014	0.018	1	FHIT
0.324138	-1.44807	0.01	0.013	1	ERBB4
0.336294	-0.390288	0.043	0.049	1	ANPEP
0.342308	-0.953397	0.024	0.028	1	TOX
0.346691	-0.168198	0.016	0.013	1	CCL26
0.352392	-2.41216	0.008	0.01	1	CXCR5
0.357809	-1.59328	0.013	0.016	1	CD1A
0.360019	-0.537623	0.086	0.092	1	GLIPR2
0.362447	-1.27891	0.043	0.048	1	RUNX3
0.384141	-1.73285	0.014	0.017	1	LAG3
0.386368	-0.813533	0.021	0.025	1	CHIT1
0.394923	-1.29171	0.028	0.032	1	CXCL1
0.438095	-1.46817	0.01	0.013	1	GNLY
0.438506	-1.63711	0.011	0.014	1	P2RX1
0.468555	-0.333201	0.066	0.06	1	CXCL5
0.473636	-0.954969	0.029	0.032	1	CD83
0.483347	-0.141882	0.085	0.079	1	HAVCR2
0.493454	-0.669257	0.012	0.01	1	IL12B
0.500543	-0.180049	0.012	0.01	1	IL22RA2
0.513622	-0.294137	0.07	0.064	1	CLEC12A
0.515718	-0.461644	0.043	0.047	1	CD14
0.536258	-0.350312	0.019	0.021	1	GPR183
0.538992	-0.238146	0.065	0.059	1	IL15RA
0.552829	-0.526277	0.123	0.126	1	ITGAX
0.553568	-1.45685	0.014	0.012	1	CFC1
0.569073	-0.280963	0.013	0.015	1	IL1A
0.578156	-1.16097	0.017	0.019	1	PLEK
0.589612	-0.445866	0.031	0.033	1	IL6
0.595979	-1.69978	0.011	0.009	1	IL13
0.598762	-0.130199	0.02	0.017	1	CXCR2
0.60051	0.719403	0.014	0.012	1	IL1B
0.603884	-0.471266	0.098	0.101	1	VSIG4
0.614969	-0.734089	0.138	0.126	1	TC2N
0.617983	-0.311534	0.046	0.049	1	NT5E
0.635062	-0.809649	0.121	0.112	1	NOTCH3
0.662335	-0.221212	0.156	0.158	1	CD4
0.668906	-0.324659	0.066	0.063	1	FGR
0.693542	-1.23102	0.019	0.017	1	CXCL11
0.697716	-0.321681	0.014	0.012	1	CD19
0.697934	-0.553672	0.017	0.015	1	TNFRSF17
0.709916	-0.384625	0.028	0.026	1	CD8B
0.72853	-1.79733	0.01	0.011	1	CST7
0.729227	-0.298147	0.37	0.342	1	LAMP1
0.729806	-0.414315	0.069	0.07	1	RGS1
0.740939	-0.729647	0.051	0.048	1	ICOSLG
0.74457	-0.325872	0.074	0.071	1	CCR1
0.751705	-1.72355	0.018	0.019	1	G0S2
0.753867	-1.31196	0.019	0.02	1	CXCL9
0.769186	-1.40374	0.014	0.015	1	LILRA4
0.777308	-0.311064	0.195	0.193	1	MARCO
0.777684	-0.538869	0.117	0.11	1	STAT5B
0.777991	-0.980152	0.021	0.02	1	CCR5
0.806195	-2.0435	0.027	0.028	1	PRF1
0.815594	-0.303342	0.038	0.039	1	GPR34
0.817791	-1.15044	0.072	0.072	1	JUNB
0.817842	-0.313617	0.084	0.081	1	CCL13
0.835604	-0.645201	0.093	0.089	1	JAK2
0.839985	-0.190096	0.016	0.017	1	FASLG
0.844519	-1.43731	0.02	0.019	1	NELL2
0.881116	-0.776163	0.058	0.056	1	CD28
0.882865	-0.3141	0.167	0.159	1	CTSB
0.909153	-1.13321	0.04	0.038	1	TCF7
0.909404	-0.750601	0.059	0.057	1	BCL2
0.913668	-0.705174	0.014	0.014	1	FGF2
0.919138	-0.637894	0.056	0.056	1	CDKN2B
0.924511	-0.449954	0.054	0.053	1	IFIT2
0.935863	-1.17285	0.014	0.014	1	KLRC1
0.936467	-1.1089	0.014	0.014	1	IL10
0.939145	-0.391919	0.013	0.013	1	SOX9
0.945271	-1.80782	0.019	0.019	1	ZNF683
0.958049	-1.32195	0.038	0.037	1	GATA3
0.962008	-0.514998	0.085	0.083	1	PTPRC
0.974958	-1.02127	0.013	0.013	1	NOSIP
0.975766	-1.47773	0.043	0.042	1	IDO1

### Sheet: Table S3a
fine_Label	coarse_Label	source_column	dataset
Alveolar cell type 2	Epithelial/Tumor	cell_type_major	LUAD
Endothelial cell	Endothelial cells	cell_type_major	LUAD
Plasma cell	Plasma cells	cell_type_major	LUAD
T cell CD4	T cell CD4	cell_type_major	LUAD
Macrophage	Macrophages	cell_type_major	LUAD
T cell CD8	T cell CD8	cell_type_major	LUAD
cDC2	DC	cell_type_major	LUAD
Macrophage alveolar	Macrophages	cell_type_major	LUAD
Stromal	Fibroblasts	cell_type_major	LUAD
Tumor cells	Epithelial/Tumor	cell_type_major	LUAD
NK cell	NK cells	cell_type_major	LUAD
Mast cell	Mast cells	cell_type_major	LUAD
Monocyte	Monocytes	cell_type_major	LUAD
B cell	B cells	cell_type_major	LUAD
T cell regulatory	T cell regulatory	cell_type_major	LUAD
cDC1	DC	cell_type_major	LUAD
DC mature	DC	cell_type_major	LUAD
pDC	pDC	cell_type_major	LUAD
Ciliated	Epithelial/Tumor	cell_type_major	LUAD
Neutrophils	Neutrophils	cell_type_major	LUAD
pericyte	Pericytes	cell_type	LUAD

### Sheet: Table S3b
fine_Label	coarse_Label	source_column	dataset
Mast cells	Mast cells	celltype	mCRPC
B cells	B cells	celltype	mCRPC
PDC	pDC	celltype	mCRPC
Plasma cells	Plasma cells	celltype	mCRPC
Epitheial_Club	Epithelial/Tumor	celltype	mCRPC
Epitheial_Hillock	Epithelial/Tumor	celltype	mCRPC
Epitheial_Basal	Epithelial/Tumor	celltype	mCRPC
Macrophage3	Macrophages	celltype	mCRPC
Macrophage1	Macrophages	celltype	mCRPC
Mono2	Monocytes	celltype	mCRPC
Macrophage2	Macrophages	celltype	mCRPC
mDC	DC	celltype	mCRPC
Mono3	Monocytes	celltype	mCRPC
Mono1	Monocytes	celltype	mCRPC
NK	NK cells	celltype	mCRPC
TNK	NKT cells	celltype	mCRPC
CTL-1	T cell CD8	celltype	mCRPC
CTL-2	T cell CD8	celltype	mCRPC
Naive Th	T cell CD4	celltype	mCRPC
Th17	T cell CD4	celltype	mCRPC
Th1	T cell CD4	celltype	mCRPC
Treg	T cell regulatory	celltype	mCRPC
Cycling T	Cycling T cells	celltype	mCRPC
Pericytes-1	Pericytes	celltype	mCRPC
Endothelial cells-1	Endothelial cells	celltype	mCRPC
Fibroblasts	Fibroblasts	celltype	mCRPC
Pericytes-2	Pericytes	celltype	mCRPC
Endothelial cells-2	Endothelial cells	celltype	mCRPC
Epitheial_Luminal	Epithelial/Tumor	celltype	mCRPC
Tumor	Epithelial/Tumor	celltype	mCRPC

### Sheet: Table S4
protein	threshold_LUAD	threshold_mCRPC
PD-1	34875	0
VISTA	141.5	46.7
LAG-3	258875	0
GranzymeB	79	0
HLA-DR	788.5	24.75
CD3E	982375	97.6
CD4	4825	23225
CD8A	11975	32.25
CD20	1262375	0
CD45RA	2017.8	0
CD45RO	787.4	0.75
CD45	714925	146.5
CD138	0	28.45
CD16	17925	27.7
CD163	249675	71.5
CD11c	0	35.3
CD68	1632.05	156
PanCK	203.65	0
E-Cadherin	8006375	148.75
alphaSMA	73.5	0
CD31	755125	0

### Sheet: Table S5
protein	Positive	Negative
PD-1	T cell CD4;T cell CD8;T cell regulatory;NK cells	Fibroblasts;Pericytes;Endothelial cells
VISTA	Macrophages;Monocytes;DC;Neutrophils	B cells;Fibroblasts;Pericytes
LAG-3	T cell CD8;T cell CD4;T cell regulatory;NK cells	B cells;Fibroblasts;Pericytes;Endothelial cells
GranzymeB	T cell CD8;NK cells	Epithelial/Tumor;B cells;Fibroblasts;Pericytes;Endothelial cells
HLA-DR	DC;pDC;Macrophages;Monocytes;B cells	T cell CD8;Fibroblasts;Pericytes;Endothelial cells;Neutrophils
CD3E	T cell CD4;T cell CD8;T cell regulatory	Epithelial/Tumor;B cells;Macrophages;Endothelial cells;Neutrophils;Fibroblasts
CD4	T cell CD4;T cell regulatory	T cell CD8;B cells;Epithelial/Tumor;Endothelial cells;Fibroblasts;Pericytes
CD8A	T cell CD8;NK cells	T cell CD4;B cells;Epithelial/Tumor;Endothelial cells;Fibroblasts;Pericytes
CD20	B cells	T cell CD4;T cell CD8;T cell regulatory;Macrophages;Epithelial/Tumor;Fibroblasts;Endothelial cells;Pericytes
CD45RA	B cells;pDC;T cell CD4;T cell CD8;NK cells	Epithelial/Tumor;Fibroblasts;Pericytes;Endothelial cells;Macrophages
CD45RO	T cell CD4;T cell CD8;T cell regulatory;Macrophages;Monocytes	Epithelial/Tumor;Fibroblasts;Pericytes;Endothelial cells
CD45	T cell CD4;T cell CD8;T cell regulatory;B cells;Plasma cells;Macrophages;Monocytes;NK cells;Mast cells;Neutrophils;DC;pDC	Epithelial/Tumor;Fibroblasts;Endothelial cells;Pericytes
CD138	Plasma cells;Epithelial/Tumor	T cell CD4;T cell CD8;T cell regulatory;NK cells;Monocytes;Endothelial cells
CD16	NK cells;Monocytes;Neutrophils;Macrophages	T cell CD4;T cell CD8;T cell regulatory;B cells;Epithelial/Tumor;Fibroblasts;Pericytes
CD163	Macrophages;Monocytes	T cell CD4;T cell CD8;T cell regulatory;B cells;Epithelial/Tumor;Fibroblasts;Pericytes
CD11c	DC;Macrophages;Monocytes	T cell CD4;T cell CD8;B cells;Epithelial/Tumor;Fibroblasts;Pericytes
CD68	Macrophages;Monocytes;DC	T cell CD4;T cell CD8;T cell regulatory;B cells;Epithelial/Tumor
PanCK	Epithelial/Tumor	T cell CD4;T cell CD8;T cell regulatory;B cells;Macrophages;Monocytes;NK cells;Neutrophils;Fibroblasts;Pericytes;Endothelial cells
E-Cadherin	Epithelial/Tumor	T cell CD4;T cell CD8;T cell regulatory;B cells;Macrophages;Monocytes;NK cells;Fibroblasts;Pericytes;Endothelial cells
alphaSMA	Fibroblasts;Pericytes	T cell CD4;T cell CD8;T cell regulatory;B cells;Macrophages
CD31	Endothelial cells	Epithelial/Tumor;Fibroblasts
